# Robust Binding Capability and Occasional Gene Loss of Telomere-Binding Proteins Underlying Telomere Evolution in Nematoda

**DOI:** 10.1101/2024.07.11.603171

**Authors:** Hobum Song, Seonhong Kim, Daisy S. Lim, Hee-Jung Choi, Junho Lee

## Abstract

Telomeres, the nucleoprotein complexes that protect the ends of linear chromosomes, are essential for maintaining the stability of eukaryotic genomes. As telomeres generally consist of repetitive DNA associated with specifically bound proteins, telomeric repeat motifs (TRMs) are thought to be difficult to evolve. However, a recent study identified nematodes with telomeric repeats distinct from the canonical TTAGGC motif. Here, we investigated how telomere repeats could have evolved despite the challenge posed by the specificity of telomere-binding proteins (TBPs) to the telomeric DNA in Nematoda. We performed a phylogenetic analysis and electrophoresis mobility shift assays to assess the binding affinities of two TBPs, which displayed different conservation patterns. Our results revealed that the well-conserved protein CEH-37 exhibits limited specificity, unable to distinguish telomeric repeats found in nematodes except for the TTAGGG motif, while the less conserved POT proteins displayed rigid specificity. These findings suggest that the emergence of novel telomeric repeat motifs correlated with the characteristics and evolutionary outcomes of TBPs in Nematoda. Our study not only revealed the dynamics of telomere evolution but also enhanced the understanding of the evolutionary relationship between proteins and DNAs.

**Lay summary:** Telomeres are chromosomal end structures composed of repetitive DNA where telomere-binding proteins (TBPs) specifically bind. This nucleoprotein complex is crucial for eukaryotes to maintain their genome integrity, making it difficult to evolve. However, a recent study identified nematodes with non-canonical telomeric repeat motifs (TRMs). Through an analysis of TBP conservation in Nematoda and assessments of their binding affinities, we observed that the binding capabilities of TBPs align with their conservation patterns. This correlation is also linked to the emergence of novel TRMs, explaining the evolution progress of TRMs in Nematoda. The evolutionary process discovered in this research is not limited to telomeres, providing further insights into evolutionary relationships between proteins and DNA.
