## Supplementary tables for "Robust Binding Capability and Occasional Gene Loss of Telomere-Binding Proteins Underlying Telomere Evolution in Nematoda"

### Sheet: Table S1
Table S1. Homology of C. elegans TBP in Nematoda
Clade	Species	TBP name	TEBP sequence	transcript	gene	transcript	bit score	E-value	CDS
5	C. briggsae	CEH-37	C37E2.5	C37E2.5d	WBGene00036290	CBG16312c	335	1.12e-115	ATGGACCAAAAAGATGACAACAAACAGAGTTTGATGACTAATGGGATGACCAGCTATAGCTACTTTGCACTTCCTTCAACAGCCGGGACCACGCCATTCAACTATCAAGTTCCACCGATGACTATGTTCAGTGGAGCACCTTACAGTGCAGCTATGATTCCAAGGAAAAATCGCCGTGAGAGAACAACTTACAGTCGTCAGCAATTAGAGATCCTGGAGAATCTGTTCCAGGAAACTCAATACCCTGATGTTTTTGCTCGTGAAAGAGTCGCCGAGCAAATACGTCTTCAAGAGAGTAGAATTCAGGTTTGGTTCAAGAACCGTCGAGCTAAATTCCGTCTTCAAGAGAAACAAAAACCAAAGCAAAGGGGAAACGAACAAATTCAGGAGCACAAAAGT…
		HRPA-1	F42A6.7	F42A6.7a	WBGene00027814	CBG05352	406	2.15e-142	ATGACGGACGTCGATGTCAAGCCTGAGAATGGATCCGGTGACTCGAATTTGGAGCCGGAGAATCTTCGAAAAATCTTCGTCGGAGGTCTCACGTCTAATACCACCGACGATCTTATGCGCGAGTTCTACTCGCAGTTCGGAGAAATCACTGATATCATTGTCATGAGAGACCCGACGACCAAGAGATCTCGTGGATTTGGATTCGTCACTTTCACCGCCAAGACTGAAGTCGACGCTGCTATGAAGCAACCCCATGTCATCGATGGAAAGACTGTGGATCCAAAGCGAGCCGTTCCACGCGACGATAAGAATCGCTCAGAGTCCAATGTCTCCACCAAACGCCTNTACGTCAGTGGCGTTCGCGAGGACCACACGGAGGAGATGCTCTCCGACTACTTC…
		HMG-5	F45E4.9	F45E4.9	WBGene00028287	CBG05930	218	1.25e-72	ATGCTTGCGATTTCTACGAGATTTTTCGCTACGAAAGTTGCTGCTGCAACCGGAGTTGCTACAAAGTTCCCAACAGGACTGAAAATCAGTCCATACGCAATGTACATCAAAGAGAATTTCAAAAATGATGCCAACAAGAAAAATACGGAAATCGTGAAAGATTTGTCTGTCAAGTGGAAGGCTATGAAAGATTCTGAGAAGAATAAGTATTCGGAGTTGTCGAAGAGCCACAACGAGAAGAGGATGAAGGATTTCTTGAAACTTTCAACCGAAGAACAAACAAAGCTTGTGAATGAGGCTCAAGAAAAGAAGGCAGACCGCGCCACGAGACGCGAAGCGAAGGAACGTCGTGAGAAAAGAAAACAGGAAGGACGTCCAACTGTTCCACCCAATGCTTAT…
		PLP-1	F45E4.2	F45E4.2	WBGene00028283	CBG05926	410	1.32e-147	ATGTCGGACGGAAGTGTTGAGCGAGGAACCAAGCGTGCTGAGGATTCGTTGGCTACCCACCAACTTACCGTTCAATACAAGAGATATTACATCGATGTGAACGAGAACACTCGCGGTCGTTACATCAAGATTGCTGAGTTGGGTAACAGCTACAAGAGCCGCATCATTTTGAGCATTCCTGCGGCCAAAGCCGTCGTCAGTGAAGTATCGAAAATGCTTCCTCTACTCGATGAGCCATCTACTGGAGAACACGCTCCAAAGGAAAGTGTCACGATCAAATCGGAAACCCTCAACGTCGACGGGCGTAAGTTCTACGTCGATTTGAAGGAGAACGATCGCGGACGCTTCTTGCGCATCGCTCAAATGCCAACGAACCCGCGTCAAACTCGTCAGCAAATC…
		MRT-1	F39H2.5	F39H2.5	WBGene00040852	CBG22248	473	1.77e-160	ATGTCAAAACTCTCTGAAGATCGTCTAAATCTTTGTGCGAAGTTCGACGATGATACCTATTACACAAACTTTCAAAGCTATTACAATATTGTCGCTCAAGTGCACTCAGTGGTTTTGACTGCCAGAAATATATATGTTTTGCGTGTTTGGAGAGGCTCATCGTTTGGACCAGAGCATTTAAAGGAAAAGCGAGAAGCTGGAATGTTTCATATAAACGAAGAAATGTTTGGATCCTATATCGTTCCACCAGATAATCAAATTTTGAAAGTTATCGAACGATTTGGAAAATCGTATTTAATCGAGATTGTTGTCTATGATAATCATATTGAAACTGTGAAAACATTGAAGTCCCTCGACTTTGTTGCAATTAAAAATGTCCATGCTTTCACGAGAGGTGAC…
		TEBP-1	R06A4.2	R06A4.2	WBGene00032287	CBG11106	283	5.72e-84	ATGTCGCGACGGGTGAAACGAAACAAGAAAGCCGGACCGTCGGTGGAGGACGAGGAAGACATTTGGGAGTTCCTTCATGAAAATTTGTGCAGAACGGAAGCCTTCGGCGATGCGACCGATGCACTTTTCGAGAAGTTTCTGAGGGAAAATCCAGCGAAACAATGGCAAGTGAAGGAACTTGTTGAATATTTCAACGAAACGATGCTCGCAGCGCTCTACAAGTGTCAATTGCTGCCGGAGAAGATTCTAGAGCTCTACAAGAAGCTAGAAATTAAGATTTCGGAGCATGTGGAGCGCGTGCTAGAGGCGAAATGTGGAGCGACGATTCGTCTGGATTCCGACAGATGTATACACTCGTATCAGATCTTTGCTGCGCAAAATCCGACAACTACATACTCG…
		TEBP-2	T12E12.3	T12E12.3	WBGene00032287	CBG11106	264	6.61e-77	ATGTCGCGACGGGTGAAACGAAACAAGAAAGCCGGACCGTCGGTGGAGGACGAGGAAGACATTTGGGAGTTCCTTCATGAAAATTTGTGCAGAACGGAAGCCTTCGGCGATGCGACCGATGCACTTTTCGAGAAGTTTCTGAGGGAAAATCCAGCGAAACAATGGCAAGTGAAGGAACTTGTTGAATATTTCAACGAAACGATGCTCGCAGCGCTCTACAAGTGTCAATTGCTGCCGGAGAAGATTCTAGAGCTCTACAAGAAGCTAGAAATTAAGATTTCGGAGCATGTGGAGCGCGTGCTAGAGGCGAAATGTGGAGCGACGATTCGTCTGGATTCCGACAGATGTATACACTCGTATCAGATCTTTGCTGCGCAAAATCCGACAACTACATACTCG…
		POT-1	B0280.10	B0280.10a	WBGene00036493	CBG16601	194	1.25e-58	ATGTCAAAAGCGATTTACGAATACCATAAAATCAATGAACTCATACCAGGCCCAAGCCGATGGAACTTTTATGGAAAAATTATATTCATGTGTAATATAGCGGACCAACTTTTGCTCCTACTGAAAGATGAGACATCGTCTATGTATGTTTATATGAATTCAAAAGATAATAAGGAACCTATTGTGGGATTGAAGCTTCGGCAAGTGATAAGGATTCATCGAGGAAATGTTCGCCGAAACCCGACCACAAATACTAAAGAAGGTGTGGTTCAAGTCGAGATGGCAGGATGCCACTTTGTCGCTTGGCCACATTTTGGAGATGCCAACAATCCCATTTCGAAGAGTTCGAAAAACTGGACGAAGTCTGATATAGACCAAGAAAAAATTAACGAACTCAGT…
		POT-2	F57C2.3	F57C2.3	WBGene00040852	CBG22248	154	1.19e-42	ATGTCAAAACTCTCTGAAGATCGTCTAAATCTTTGTGCGAAGTTCGACGATGATACCTATTACACAAACTTTCAAAGCTATTACAATATTGTCGCTCAAGTGCACTCAGTGGTTTTGACTGCCAGAAATATATATGTTTTGCGTGTTTGGAGAGGCTCATCGTTTGGACCAGAGCATTTAAAGGAAAAGCGAGAAGCTGGAATGTTTCATATAAACGAAGAAATGTTTGGATCCTATATCGTTCCACCAGATAATCAAATTTTGAAAGTTATCGAACGATTTGGAAAATCGTATTTAATCGAGATTGTTGTCTATGATAATCATATTGAAACTGTGAAAACATTGAAGTCCCTCGACTTTGTTGCAATTAAAAATGTCCATGCTTTCACGAGAGGTGAC…
		POT-3	3R5.1	3R5.1a	WBGene00040852	CBG22248	154	4.29e-43	ATGTCAAAACTCTCTGAAGATCGTCTAAATCTTTGTGCGAAGTTCGACGATGATACCTATTACACAAACTTTCAAAGCTATTACAATATTGTCGCTCAAGTGCACTCAGTGGTTTTGACTGCCAGAAATATATATGTTTTGCGTGTTTGGAGAGGCTCATCGTTTGGACCAGAGCATTTAAAGGAAAAGCGAGAAGCTGGAATGTTTCATATAAACGAAGAAATGTTTGGATCCTATATCGTTCCACCAGATAATCAAATTTTGAAAGTTATCGAACGATTTGGAAAATCGTATTTAATCGAGATTGTTGTCTATGATAATCATATTGAAACTGTGAAAACATTGAAGTCCCTCGACTTTGTTGCAATTAAAAATGTCCATGCTTTCACGAGAGGTGAC…
	C. uteleia	CEH-37	C37E2.5	C37E2.5a	CSP31.g24618	CSP31.g24618.t1	190	1.04e-59	ATGACCCAATACGGTGGATTCGCAGCATACGCTCTATCTTCAAGCACAAACCCAGTTCCCTTCAGTTATCCAGTACCGCAGATGACGATGTTCAATGGTACGCCATACAGTGCAGCTATGATTCCGAGAAAGAATCGACGTGAAAGAACGACATACAGTCGCGATCAACTTCAAATTTTGGAGAATTTATTCAATGAGACTCAATATCCAGATGTTTTGGCTCGAGAGAGAGTAGCTGAACAGATCAATTTACAAGAGTCGAGAATTCAGGTATGGTTCAAGAATCGACGAGCAAAGTTCCGCCATCAGGAGAAGCAGAACCCAAAGAAGAAAAATAGTTCAAACCAGCCGTCAGCATCAGCAGATGTAAAACCAAACATGTCATTGGCGTACCAACCA…
		HRPA-1	F42A6.7	F42A6.7a	CSP31.g7798	CSP31.g7798.t1	382	6.43e-133	ATGTCCGAAGGAAACCAAACTCAAACAGAAGTCAAATCTGAGACTGGAGCCGGAGATGTCGTTCTCGAACCAGAAAACCTCCGAAAAATATTCGTCGGAGGTCTTACCTCGAACACCTCAGACGACATGATGAGGGAATTTTACGGAACATTTGGAAACATTACTGATATCATTGTGATGCGAGATCCAACAACCAAACGTTCCCGTGGATTTGGATTTGTTACATTTTCGTCAAAGAGTGAAGTCGATGAGGCAATGAAAAACCGCCCTCACATCATCGACGGAAAAACAATCGATCCGAAGAGAGCTGTCCCACGTGACGACAAGAACCGATCCGAGTCAAATGTTTCAACGAAGCGTCTTTATGTGAGCGGAGTTCGCGAGGATCACACCGAAGAA…
		HMG-5	F45E4.9	F45E4.9	CSP31.g2499	CSP31.g2499.t1	110	2.06e-30	ATGTTCCGAACATTATCATTGTGCAAAGCGGCTGCAAAAGCCCAAAAAGAAGCGATTCCAGTACTCGGCATGCGTATGGGACCATACGCAATCTACTGCAAAGAGAACATGGGACAACACTCGGGGAAGAAGAATGTGGATGCGATCAAGGCATTGGCAACTGCCTGGAACAAGTTGAGTGTCGATGATAAGAAGGTCTATCAAAAAGAATCGGACGACTACTTCGCGAAACGTGTCGCCGACTTCCGTAAATTGTCGGAAGAAGACCAACAAAAAGCGATCGACGATGCGAAAATGAAGAAAGAAAAACGAGCAAAACACAAGGAATTGAGAGCGAGACGCGAGGAAAACGAGAAATCCGGACGACCAACACCGCCGCCAAACTCGTACGCATTGTTT…
		PLP-1	F45E4.2	F45E4.2	CSP31.g8044	CSP31.g8044.t1	286	9.99e-99	ATGTCGGACGGAAGTGCTGAGCGCGGACAAAAACGCAACGAGAAGACATTGGAGTCGAAGCAAATCAACGTTCAATACAAGAGGTACTACGTCGATGTCAACGAGAACCAACGTGGACGTTATGTGAAGATTGCCGAGCTCGGAACAAACTACAAGAGCCGCATCATCCTAACAATCCCAGCCGCTCAAGGACTCAACGAGCTCATCGCCAAAATGCAAACTACATCGTCTGATACCCAAGCCAATGAGAAGCCGGGAAAGGAAGCCGTCCTTTTGAAGTCGGAGACTCTCACCATTGATGGCCGCCGCTTCTACATCGATCTCAAGGAAAACGAGCGCGGACGCTTCTTGCGTGTCGCCCAAATGCCGGCCACACCACGTCAAGATCGCCAACAAATC…
		MRT-1	F39H2.5	F39H2.5	CSP31.g24054	CSP31.g24054.t1	255	7.95e-79	ATGAATAACGCCGATGGATGGGAAGAATATTCGGAATTCACGGAGAAAGAGAAGGAGGAAAACATTGAGAGGAAGCGGAACAATGAGAAAATGATAATGCAATCACCGCCGATGCCGAAGAAGATTGAGTCGATTGATAAGTGTCAGGCGATTGTGTTGAATAAGTTGATTGCTGTTGATTGTTTTAGGAAAAACACAAACGCAAAATATCATTTTCTGACACACGGCCATTCGGATCATTGTAGAGGGCTGAACTCGAAATGGAACAAGACGATCTATTGCACACAGAAGACGGCGAATATCATACCATTGATAATGGGTGTGCCAGATGAGTCCTTCGACAAGAACCTCGTCCATGTGCTCGAAACCAACGAAATACACAAATTCGAAGAGTTTGAT…
		TEBP-1	R06A4.2	R06A4.2	CSP31.g1954	CSP31.g1954.t1	140	6.75e-34	ATGGGGAAACCCTCAAAAAGCGGGCAGAAAAAACAAATTACCATCCAATCTAGTGATGAAGAGGATATATGGAGATTCATTTACAGATGTCTAATTAAAAAAGAAACGCACAAGAAAGTCGGCAAACGACTATGGAAGGATTATATTGATAAAACCGATTCGAAATGGACTCCAGAGGAACTCGATGATTACTACAACGGTGGCATGGAACAGGATTTATACAAAGCGGATTTAGATGCACGAACAATGTTGGAATTGTACAAATTCCTTGAGATTGAATTAACCGAGCATGCTGAGCATCTGCTTGAGAAACAATTTGGAGCGATTGTAAGAGTTGATAGAAGGACGAGACAACTGGTATCATATCGATTGATCGAAGAGCCACAACCGAAGAAGAAG…
		TEBP-2	T12E12.3	T12E12.3	CSP31.g1954	CSP31.g1954.t1	120	7.21e-28	ATGGGGAAACCCTCAAAAAGCGGGCAGAAAAAACAAATTACCATCCAATCTAGTGATGAAGAGGATATATGGAGATTCATTTACAGATGTCTAATTAAAAAAGAAACGCACAAGAAAGTCGGCAAACGACTATGGAAGGATTATATTGATAAAACCGATTCGAAATGGACTCCAGAGGAACTCGATGATTACTACAACGGTGGCATGGAACAGGATTTATACAAAGCGGATTTAGATGCACGAACAATGTTGGAATTGTACAAATTCCTTGAGATTGAATTAACCGAGCATGCTGAGCATCTGCTTGAGAAACAATTTGGAGCGATTGTAAGAGTTGATAGAAGGACGAGACAACTGGTATCATATCGATTGATCGAAGAGCCACAACCGAAGAAGAAG…
		POT-1	B0280.10	B0280.10a	CSP31.g1277	CSP31.g1277.t1	73.6	2.04e-14	ATGTCGTATAAATACCACGACATTGCGAAAATTCACAATGATAAGCCAGAATCAGTGAATTTATATGGAAAAATCGTGTTCCTCGGCAAGTATAACCCCACGGAGTATTCCCTTATTGTAAAAGATGAAACATCAGCAATAGAAGTTCGAGTAACATTCAGTGATGATAAATATCAAACAATTCCATTCAAACTACACCAAATCATCAGAATTCATCGGGCGAAGCCGTTTAAAGATGAGTTGGATCAAAATGTTAAGATTAATTGTCGGATTAATGCAGCAGGCTGTCATTTCGTATTATGGGACTGCGAATCAAAACAAGAAGAGCCAGCATACATCACATCAAACAACTGGAGTCGCGATAATATTGACCAGATAATGATCACTGAACTATCAAAA…
		POT-2	F57C2.3	F57C2.3	CSP31.g24055	CSP31.g24055.t1	137	1.13e-40	ATGGATATAAATAAAAAAATCGAAGAAACGAGGACGTTTCCGGCGGATAAAGTGTATATTTCCCATAAGCGGTTTTTGAATGTCTTGGGACAGGTACATTCAGTTGTCGAAACTGAAATAGGGCATATCATTTTACGAGTTTGGCTGGGGAAACCACTTGGACCAGAAGGGTTGAAAGCAAAACGGGTGGAGAAACTATTTAGATTGGAGCAGCAACACTTCAAAAGATATATGGCGGAACCAGACAAACGAATCGGAACGGCGTTGAACAAAATCGGAAAAGAAAATTTGATAGAAATCGATGTATTCGATGAATATGTGGAAAACACAAAAGAGCTCAAGTCTGGTGATTATATCGTTATCACGAATCTCCATTATCAAAGCAAGGACTCGGATATC…
		POT-3	3R5.1	3R5.1a	CSP31.g24055	CSP31.g24055.t1	123	1.12e-35	ATGGATATAAATAAAAAAATCGAAGAAACGAGGACGTTTCCGGCGGATAAAGTGTATATTTCCCATAAGCGGTTTTTGAATGTCTTGGGACAGGTACATTCAGTTGTCGAAACTGAAATAGGGCATATCATTTTACGAGTTTGGCTGGGGAAACCACTTGGACCAGAAGGGTTGAAAGCAAAACGGGTGGAGAAACTATTTAGATTGGAGCAGCAACACTTCAAAAGATATATGGCGGAACCAGACAAACGAATCGGAACGGCGTTGAACAAAATCGGAAAAGAAAATTTGATAGAAATCGATGTATTCGATGAATATGTGGAAAACACAAAAGAGCTCAAGTCTGGTGATTATATCGTTATCACGAATCTCCATTATCAAAGCAAGGACTCGGATATC…
4	Bursaphelenchus xylophilus	CEH-37	C37E2.5	C37E2.5c	BXY_0339000	BXY_0339000.1	82.8	3.38e-18	ATGGGAATTGGAAGGGAAGAAGAGAGGTCGAGAGCCGGGCTACAACAAAGCGTGGCGGTCCCAGCCCCGCTTCGATCCGGCAAAGTGGAATCTTCAGACCTGACCAAGGCCGAAGAATCAGAAGATCAACAGAATCACGTTGCCAACGCCCTCAGCAACTTCAACAATTTCAACTACGACACTTTCTCGGCCGTCTCCGCTATGAATTATATTCCGAACACAGCGATCAATTCGGCCGCGAATATGGCCGCCTATTTCTCGAAGCAAACCTATCCCACAACTCCCCAGTTATCGTTTACATCACCCGTTGCTACAGCTGCGGCCAACTTCCTGCAACCAACGATGGGATTCTCCCTGCCCGACTGCCCCAGCTGGTCCAATGGTCCACCCCCAAGGTCG…
		HRPA-1	F42A6.7	F42A6.7d	BXY_0113700	BXY_0113700.1	271	4.56e-89	ATGTCTGATACGGAGCAGGAGCATAAGTCCGATCCGTACGTGGTACAGCAACCAAAGATGGCCGATAACGATCAACAGAATTCACCTAACGATGGCTCTCAGGAGAACGCGACTTCAGACGAGCCGGAGCAGTTCCGCAAGCTTTTCATAGGTGGATTGTCGCTGAGTACGACCGATGACAGCCTTCGAGACTTCTACTCAAAGTTTGGAACAATCGTGGATTGTGTTGTGATGAGGGATTCTGCAACAAAGAAGAGCAGAGGATTCGGTTTCGTTTCTTATAGTTGCAAGGCTGAGGTTGACAAGTGTATGGCCGCCCGTCCTCACACAATCGATGGCAAGCAAGTGGATCCCAAGAGAGCTGTCCCTCGAGAACTTTCGTCCAGAGGAGAAGCCAAT…
		HMG-5	F45E4.9	F45E4.9	BXY_0708400	BXY_0708400.1	63.2	3.31e-12	ATGTCCGTTCTGGCGAGAGCGTCGTTGTCAAAGGCCTTTCTCAGTGCCTGCTCGCTGTCATCGACTCCATCATTAAATTTTCCGGCTGTTGCAACCAAAGAGAAGAAGCCCCAGGCTCTTCCGGCTGGATTTCGTCCTCCGAGAGTTATTTCATTGTTGGTGAAAGATGTCTACAAGGCGGGAATGAGTGTCGGAGAGTCTGGAAAGATTGCCAAAGAGCGTTATCACTCACTGACTGCGTCTGAACGTAAGGAGTATGAAAAGAGAATTGAAGAGATTGCTGCTGAACGTCGCAAGAAGTTCGAGGCTCTGCCAGTCTCCGAACAGGAGAAGTTGTATGCGGATGCCAAAGAACGTCGTCAAAAACGCCGTGCACTTGCTCACAGACAGCTTTTGCGC…
		PLP-1	F45E4.2	F45E4.2	BXY_0022600	BXY_0022600.1	87.8	5.11e-21	ATGTCTTCGGATACGGCTAGTTCGGCTGGAAGCCAGGAAGGACAAGAGAATCAACGTGGAGGCCACGAGATTTGCTCCAAGGTTTTGAATGTGGACAAGAGAAGATTCTACATCGATCTGAAGGAGAACGACCGCGGAAAGTTCATCCAAATTGTGGCTCTCCTGAATGTTCGTAGAAAGGCCAAGCTGATGATGACCTTGCCCATTGTTAAACAATTGATTGCGCTATTGGACAAACTCGAGATTAACGAGTCAACTGAATACCCCAAGCCAGTTGGTCGAATTCTTTCGGCAAGTCGCATCTATTTTGCCGATCTCCGCAAAAACGATTGGGGCAACTTCCTCCGACTTACTCAGGCCTTCAACCGGACTGCCAAGCGCTACCAAATCTACATTCCA…
		MRT-1	F39H2.5	-	-	-	0
		TEBP-1	R06A4.2	-	-	-	0
		TEBP-2	T12E12.3	T12E12.3	BXY_0835300	BXY_0835300.1	44.3	0.000108	ATGCCGTCATATACTCCTCGCTCTTCTCGGCATCCGTATTCAGATGAAGACGATAAAGAACTCTGGGGATTTTACATCAAAGAGTTCCGTCGACTCAGGTTCTGCTCCTCAAACAAAATGTGGGAGGATTTTTTGGCTCAACATGGGAAAAAGCGATTGGTTTGGAGCTTCCGCAGAGCTTCTGGGATCGAATCACATTTCCGAAAAGTTCTGGTCCCTAAAGTCGTCGATTCGCCTCTTCGCGGCAAAGACTTGTATGATGTGATGAAGTTCTATCAAACCAAGCTGGACAAGAATGATATCAAGTTCCTGGAGAAGCGAGAACCCGTCAAAGTCTTCACTGATGACCATGGATGCTTCTTAAAGGCGGTAGATGCAAAAACAAATGAGGTGATCAAT…
		POT-1	B0280.10	-	-	-	0
		POT-2	F57C2.3	-	-	-	0
		POT-3	3R5.1	-	-	-	0
	Panagrolaimus sp. 1159	CEH-37	C37E2.5	C37E2.5a	PS1159_v2.g19434	PS1159_v2.g19434.t1	86.7	6.97e-20	ATGAATTCAGCAGTAAATAATATGGCCGCATATTTTTCAAAGCCCGCATATCAAACTACTCCAACTGGACTTACAGGATTTCCAACACCAGCAACAAATTTCATTTCACCAAATATTTATAATCCTCTTGAATGTCATGCATCTGGTCTTGGATGGAATGCCCAACAAGCTCCAAGATTATTTGATTATCGAGGTTGCAGGAAACAACGCCGTGAACGAACAACTTTCACTCGATCACAGTTAGAAATCTTAGAAACGGTTTTTATGAAAACCCGATATCCAGATATTTTTATGAGAGAAGAAATGGCAACAAAAATTGGTCTTCCTGAAAGTCGTGTTCAAGTTTGGTTCAAAAATCGTCGAGCTAAAGCCCGTCAACAAAAGAAAGCTCAACAAAAT…
		HRPA-1	F42A6.7	F42A6.7a	PS1159_v2.g15098	PS1159_v2.g15098.t1	260	5.42e-85	ATGGTTAAAGATTCAAGTAACGGCAAAGGACAAGATGAACAATACCGTAAAGTCTTTGTTGGTGGATTATCCCTTCAAACAACGGAAGAAGCCTTGAAAGAATTTTATTCTCAATATGGTACTATCACTGATTGTGTTGTTATGAAAGATCCAACAACCCGAAGATCAAGAGGATTTGGATTTGTTACTTTTACATCCATGGATGAGGTTGATAAAGCAATGAAAGCACGACCGCATTTAATCGATGGTAAAACTGTAGATCCCAAAAGAGCTGTACCACGTGAAGCAAGTCAAAAGAATGAAGCAAATATTTCAACCAAAAGATTGTATGTTTCTGGTGTTCGAGATGAACATAATGAAAAAGAATTTCAAGATTATTTTTCAAAATATGGTACTGTA…
		HMG-5	F45E4.9	F45E4.9	PS1159_v2.g3958	PS1159_v2.g3958.t1	56.2	1.64e-09	ATGAATCGACTCTTTAGTAAGCTTCATATTAGCTCTTTGCTTCAATCAAATGTTATCTGCTCTCGAGAATTTGCTTCAGCTACTTCAGTTGCACAACCGAAAGCCAAATTGCCGAAACCTACTGCAAATGCATTTGCTTTATATGTAAAAACCAACTTCCAAAAAGGTGTTCCTGCAGCTGAACAATTTGCTTCTATTGCAAAAGCTTGGAAAACATGCTCTGTTGGAGAAAAAAAGAAATTCACAGATGAAGCTGCAAAACTTAGAAAGGATGCAATTGCTGAATTTTCAAAGTTACCAAAGAAAGAACAGAAGGAACAATTTGATGAAGCTGCAAAATCACGTGTTGATTTAAAGAATTTTCGTCGTATTAATGCATATCGAAAATTTCGTAAAGAA…
		PLP-1	F45E4.2	-			0
		MRT-1	F39H2.5	F39H2.5	PS1159_v2.g2961	PS1159_v2.g2961.t1	43.9	0.000216	ATGGCACCGGATAAATATGTTTATACAAAGCTAAATGAAATTGGAGATAGTTGTTTAAAAGAATTCAATATTTACGGTATTATTAGAGATGTATTTCATAAAGTTTCATATGATCGAAAAGGAGAATATCAAAATGAATATCGTATAAAGCTAAATGATGGTACAACTGGTGATGAAGATATTAATGTTACAGCCTTTGTTCCATTAGAACAGATGCCAAATGATGTCTTTGAAAAAGATAAAATTGTTCGATTTCATCGTCTACAAAAAAGTTCTCTAAGAAATGGTGGATTTTATCTTTTTGGTAGAATTGGACCTGTTTCATCTGTGCTATTGTTTGATCTTCCAACTCCTGGTACAAGATTTAAATTTAATCCAAGCTATCGAAGCTCTGTTAAT…
		TEBP-1	R06A4.2	-	-	-	0
		TEBP-2	T12E12.3	-	-	-	0
		POT-1	B0280.10	-	-	-	0
		POT-2	F57C2.3	F57C2.3	PS1159_v2.g2961	PS1159_v2.g2961.t1	43.1	0.000196	ATGGCACCGGATAAATATGTTTATACAAAGCTAAATGAAATTGGAGATAGTTGTTTAAAAGAATTCAATATTTACGGTATTATTAGAGATGTATTTCATAAAGTTTCATATGATCGAAAAGGAGAATATCAAAATGAATATCGTATAAAGCTAAATGATGGTACAACTGGTGATGAAGATATTAATGTTACAGCCTTTGTTCCATTAGAACAGATGCCAAATGATGTCTTTGAAAAAGATAAAATTGTTCGATTTCATCGTCTACAAAAAAGTTCTCTAAGAAATGGTGGATTTTATCTTTTTGGTAGAATTGGACCTGTTTCATCTGTGCTATTGTTTGATCTTCCAACTCCTGGTACAAGATTTAAATTTAATCCAAGCTATCGAAGCTCTGTTAAT…
		POT-3	3R5.1	-	-	-	0
	Panagrellus redivivus	CEH-37	C37E2.5	C37E2.5c	Pan_g22919	Pan_g22919.t1	107	5.16e-27	ATGTTTGATGCGCTCCACTATGCCTATGATTCGGTCATTCCACGCTATACCACCGCCGATTTGGCACCACTTGCGCCTGATTTGACGTCTTTGGGGAATACCCTTGGCTTGGGTGATCAGTTAATCTATCATGGTGGCATGGGTCAAAATGTCAACCTTACCAACAATAATAATGGTGATTCCGGTCAACACGGCAACGATGAAAGCGTTTCAGGCCTCCCAGCACGCAAAAACCGACGTGAACGAACTACATTCAGTCGGCAACAGTTGGAATTGCTCGAAAACCTATTTGAAACTACGAAGTACCCGGATGTATTTACGCGGGAACGCATTGCTGAACAGACTAATTTACAGGAGTCTAGAATACAGGTCTGGTTTAAAAACAGAAGAGCAAAGTAT…
		HRPA-1	F42A6.7	F42A6.7d	Pan_g17609	Pan_g17609.t1	245	9.01e-79	ATGGTGAAGGAAGAGGTTTCCGATCAGTCCTCTAATGGCAACTCCAAGCAGGATGAACAGTACCGCAAGCTCTTCATCGGCGGTCTCTCGATGCAGACGACGGATGAGACCCTCAAAAGCTTCTATGAGCAGTATGGAACTGTCTCGGATTGTGTCGTCATGAAGGATCCACATACTCGTCGGAGCCGTGGATTTGGTTTTGTTACGTACAAGAATACTACTGATGTCGATGCCGCCATGAAATCCCGTCCCCATGTCGTCGATGGCAAGACTGTCGATCCCAAGCGCGCTGTACCCCGTGAAGCGTCCGCCAAGAATGAAGCTAACATCTCGACGAAGCGATTGTACATTTCTGGTGTCCGTGATGACAATACCGAGCAGGAGCTGAATGATTACTTT…
		HMG-5	F45E4.9	F45E4.9	Pan_g4799	Pan_g4799.t1	54.3	8.38e-09	ATGTTCACTTGTAAGATCGCCATCGTCCCGAAGCATGTATTGAACGGCCTCCAGCGCCTCAGTATCTCCTCCATGGCCATCACTGCTGCTGCTGCGACTCAAACTGCTCCCAAGCGTCTCCCGAAAGGGTACAACGGTCCTACTGCTTACGGCCTGTTCACGAAGCAGGAAAACGTTGCGAACGTGCCGATCACCGAGCAAGCTAAGCAGATTGCTCAGAAGTGGAATGCTCTTTCCCCTGAGGAGAAGCAGAAGTTCAAGGAACAATCGGAACAAATTGCTCATGAGCGCGCCGCTGAATTCGCCAAGCTCAACAAAGCAGCCAAATCCGGCTTGATCGAAGAGAATGCTGTCAAGAAGGAAAAGTTGATCAAGCACAGGATTAAGATGGCCTCCAAG…
		PLP-1	F45E4.2	-	-	-	0
		MRT-1	F39H2.5	-	-	-	0
		TEBP-1	R06A4.2	-	-	-	0
		TEBP-2	T12E12.3	-	-	-	0
		POT-1	B0280.10	-	-	-	0
		POT-2	F57C2.3	-	-	-	0
		POT-3	3R5.1	-	-	-	0
	Strongyloides ratti	CEH-37	C37E2.5	C37E2.5a	WBGene00256661	SRAE_1000006700	107	1.99e-26	ATGGATTATGAAACAGCTGCTTTTGCTGCAGCTTATAGATTACCACAAAGAACTAACAATAGTCAGGTATTTACAACAACTACTACAACAACTTATCATCCTAGAATGGGTAACGTAATGCCAAATTTTGTTTTTACACATAATGGTTATGGAACAGCACCACAAGATATAATTTCAGGTATGTTACCAAGAAAAAGTCGTCGTGAAAGGACAACTTTCAATCGTCAACAACTTCAGATATTAGAAAATCTTTTTTCAACAACTCAATACCCTGATGTCTTTACCAGAGAAAAAATTGCTGAACAAATTCAATTACAGGAAGGAAGAATTCAAGTATGGTTTAAGAATAGACGAGCTAAATATCGTCAAATGATAAAGCAAAAAAATGTCGTTAAAGGA…
		HRPA-1	F42A6.7	F42A6.7a	WBGene00264668	SRAE_2000443600	256	8e-82	ATGACAATGTCTGCAGGGAATACTCAAGATACTATTCAAGATCCATCTGTTGCCGTTGCAGCTGAGGTAACTGTAAAACAAGAATGTGATATAAAGGATAAAACTAGTATTGCACAAGAAGAACAAAAATCCGTTACTGCACCAGATACAACTGAAAATGTAACAAAAGAGACTAACGGAAATGCTACTGGTGCACCAGCAGAAGAAAAGACTGAGGAGAAGAGTGAGAATGCCAATGGTCCAACTGGAGAGCAACCACCAGAACCAACTGAACCGGAACATTTTAGAAAAATTTTTATTGGTGGATTGACAGCAAATACCACTGAAGATATGCTTAAAGAATTTTTTGGACAATGGGGTGGTTATATTTTGGATTGTGTTGTTATGCGTGACCCAAGT…
		HMG-5	F45E4.9	F45E4.9	WBGene00258477	SRAE_1000186700	43.1	3.16e-05	ATGATTGTACCATTTATGTTGTTGAGACGTTCGTTTACTACGACTATCACTTGTTTTAGAGCTGAAGCTGTTTCAAAAAATGCGAGAATTCCAGGTTATGGGAATAGGTCAGGATTTGCTGTGTATATCTCTGAAAACATTGCTAAGATAGAAGGAAGTAGTACTTCAAAAATAAAAGAACTTTCAGAAAAGTGGAAGAAGGAAAGTGAAACAGTAAAAGAAATGTTTTCAAAGAAAGCTTCATTGTTAAATGAAGAAAATAAGGAGAAATTTGAGAGTTTATCACAGGTAGAAAAAGATAAGTTGATTCAAGAGGCACACCAAAAACGTGAGAAAAGAAAACATAGAAAATTGAAGGCAATTAAAAAAGAGAAACGTGTTGAAATTGTCAACGCTATT…
		PLP-1	F45E4.2	F45E4.2	WBGene00263022	SRAE_2000280800	40	0.000624	ATGGTTGGAAGTAAGGGAAATAATAATTTTGGGGGAAAAAGAAATCGTACACGTGATAGTAAAAATTTATCTACTCAAAAAAAAGAAATGGATTCCCAACAAAAAGATAATAAAAATATTGAAAATATTATTCATTCCTATTATACAAGATCTTTTTCTTTTGGTTTTAAAAAATTTTACATTGATTTGTATAATTTTGAGGATGGTAAAGTAATGAAACTATCTGAAGTCTTTGGTGATAAACAACGTATATCTATTCATGTCCCAGTAAATGCTTTAGAGATGCTTATACAAAAACTTGATATATTTAATGATTATCATAATGATACTCAATCTAATCATGAATCATTACAACAAACAATTGTTTTTAAAGGGCAACGTTTTGCATTATTATATGGT…
		MRT-1	F39H2.5	-	-	-	0
		TEBP-1	R06A4.2	-	-	-	0
		TEBP-2	T12E12.3	-	-	-	0
		POT-1	B0280.10	-	-	-	0
		POT-2	F57C2.3	-	-	-	0
		POT-3	3R5.1	-	-	-	0
3	Brugia malayi	CEH-37	C37E2.5	C37E2.5a	WBGene00222913	Bm2652a	121	1.53e-32	ATGGTATATGGTGCGGTACCATTTAATCCATATGCTCATTTATCATGTCCTTCCGGTACCACAAACACTACACCAACCTTTGGCTATTCACCGATACATCCAATGGCACCAATGGGAATGTTTACTAATAGCTATTCAAATGGAATGATTCCAAGAAAAAATCGACGAGAAAGAACAACATTTAACAGGCAACAATTGGAAATTTTGGAAAATTTGTTTGCTACAACGCATTATCCGGATGTATTTACTAGAGAAAAAATTGCTGAGCAAATACAATTGCAAGAAAGTCGAATTCAGGTGTGGTTTAAGAATCGACGTGCTAAGCAACGACAACAGGAGAGACAGAAGCCGAAAGGACCACAGGTAGTTACGGATGCTAGCTCATCTTCAAGTGGTACT…
		HRPA-1	F42A6.7	F42A6.7a	WBGene00224273	Bm4012b	279	1.94e-92	ATGGTGAAGACTGAAGAAAACGGAGATGCGGCTGGTGGAAACCTCGAACCAGAACAGTATCGAAAGATGTTTATTGGTGGACTTACAAGTTCTACCACCGATGAAACACTTAAAGAATTTTATTCAAAATGGGGTACTTTGGTGGACTGCGTTGTCATGCGTGACCCAGCAACAAAGCGATCACGTGGTTTCGGATTTGTAAGCTTCTCGAAGCAATCAGAAGTAGATGCAGCTATGGCAAATCGGCCACATATCATTGACGGTAAAACTGTCGATCCTAAACGAGCGGTCCCACGCGAACAATCGCAGCGAAGTGAAGCCAATATCTCTTCTAAGAGACTCTATGTATCTGGCGTGAGGGAAGAACACACGGAAGATATGTTCAAGGAACATTTCGGG…
		HMG-5	F45E4.9	F45E4.9	WBGene00227994	Bm7733a	66.6	1.91e-13	ATGACAACGGTTGAAAGACTGTTGGCGGGCTGCTACGATAACTGTAAAACTGGTAAACAATTCCCAGACTCCATGTTTTCGTTCACATGCAGATTACGTCAAATATCTTTGGCTGAAATGACTTCAGCTATCAGATGGTATGCTGCAGTAAAAGCTGCAGGATCTTATGGAAAGTTTGAGCGTCTTCCTCCAGGATTCGGTAAAATAACACCGTTCAGTTTATTCATCAAGGAAAACTTTGCATTAAGGAAAAATGAACAGCCTACAGAAGTTTTCAGTAACCTTACCAAGGAATGGAAAAATTTGGACGAGTTTGATAAAAGAAAATATGTTAACGGAGCGTTACGAATAAACGAAGAAAAAAGGTCAAAATTCGAATTACTGGATGAAACTGAGAAA…
		PLP-1	F45E4.2	F45E4.2	WBGene00232819	Bm12558	145	5.01e-43	ATGTCAGACGGCAGTAGTGGTGATGATCGGCACCCTCCACATGGAGAGCAAGAACTCGCAAGCAAAATGCTGCAGGTGCAAAGTAAACGGTTTTATGTTGATGTGAAGCAGAATAACCGAGGTCGTTTTATCAAACTTGCGGAAGTTGGCTTAGGAGGGCGAAAGAGCCGTTTAATATTGTCAATGAGTGCAGCAGTTGCGTTTCGTGATCATCTTGATAAATTTGTCAAGTTCTTTGATGGCCTAGCTTCTGGTAATGAGCCGATTGTGAGTGAAAATGGGCAGTTGAAGTCAGAAATAATCGTTCACGAGTCGCGTCGATATTACCTTAGTTTGAAAGAAAATCAAAGAGGGCGTTATTTACGTGTTTCTCAAAGAGTTTCGCGAGGCAGCTCAGGT…
		MRT-1	F39H2.5	F39H2.5	Bm3945	Bm3945	162	3.18e-43	ATGCCACAACCAGGCGTTTTGATAGGTGGATTCATCGCAGTTGATAAATTCCCAAAGAATGCTGCCATCAAATATTATTTCCTAACGCATGCTCATTCAGATCACTACGGTGCCATCGATAATAAATGGAATAATGGTAATATATACTGCTCGCCTGTAACCGCTCATGTTCTCCCGATCGTTACTCAGCGACATAAATCGAAATTTGGTGGAATCAGGAGCCATATAATTCATGCCTTGGACCTAAATGTTTGGCATTATATGGATGGCTTCTCAGTGATGCTGTTAGATGCAAATCATATCCCGGGTTCTGTCATGTTTCTCTTTGAAGGTGATCGAATATCGGAGGGTCGAATTCTTTTTACAGGCGATTTTCGAGCTGATATTCAACTTTATAAA…
		TEBP-1	R06A4.2	R06A4.2	WBGene00231132	Bm10871	56.2	2.5e-08	ATGGCCGTTCGGAATGTGTATACATCACGCGACGAACGATTAATGTGGGAACACATCTTTAAGAAGCTGCAGGAGGGAGATGAAGCTGCTTATCAACCAAAGGGTTTAAAGTTATGGAAAACTTTTGAAGCCACTCAGAAAACCAACAAAACCGCCTCATCACTTGCTACACATTTTCGTAAAGCAATGTACGATCATATCGAAGAAGCCAAGATACCAGTGGAGCAACAGTTATACATCGCAAGTCAACTCAACCTAAAACTGTCGAGGCGCCAGCAAAAAACAATCGAATACAAAGAAAATATTTCAATCACTGTAGATGGTTGCGGTTTCGTGACTGCATATGAAAAGGAAGGTAAACAGTATCTTCCATCTCTACTTAAGAAAGGAACTTTATGC…
		TEBP-2	T12E12.3	T12E12.3	WBGene00231132	Bm10871	57.8	8.12e-09	ATGGCCGTTCGGAATGTGTATACATCACGCGACGAACGATTAATGTGGGAACACATCTTTAAGAAGCTGCAGGAGGGAGATGAAGCTGCTTATCAACCAAAGGGTTTAAAGTTATGGAAAACTTTTGAAGCCACTCAGAAAACCAACAAAACCGCCTCATCACTTGCTACACATTTTCGTAAAGCAATGTACGATCATATCGAAGAAGCCAAGATACCAGTGGAGCAACAGTTATACATCGCAAGTCAACTCAACCTAAAACTGTCGAGGCGCCAGCAAAAAACAATCGAATACAAAGAAAATATTTCAATCACTGTAGATGGTTGCGGTTTCGTGACTGCATATGAAAAGGAAGGTAAACAGTATCTTCCATCTCTACTTAAGAAAGGAACTTTATGC…
		POT-1	B0280.10	-	-	-	0
		POT-2	F57C2.3	F57C2.3	WBGene00220989	Bm728b	40.8	0.000469	ATGATTCATGTGTTTGCTAAGATTGTTGAAGTGAGAAATATTCGATCAATTGATATCTTAGAAAATGATTCTTTCATACGATGCACTCTATATAGCAAATTGACGGATACATTTTCGGAAGAAATTAAGACTGACCAAATTATCCAACTTAATCATATTCATATTCGAACAAATCCGGGAAGACTACCGTCGTTATATGGGAAATTGAGTGAAGATGGATTCACCATCGTATTAATTAGTGATCATCCAGGCAGTGGATATAATGTCGTTTTCCATTCATGCGCCAACTACAGTTTACCCGAAAACTGCCAAGAAATGATTGCTGCACTACAAATTTATTCAAATAATGTGCCTGTTGCCTCATCTGCAGCTATTTCTGTTCGTGACAATACACTTGGT…
		POT-3	3R5.1	3R5.1a	WBGene00220989	Bm728b	41.2	0.000289	ATGATTCATGTGTTTGCTAAGATTGTTGAAGTGAGAAATATTCGATCAATTGATATCTTAGAAAATGATTCTTTCATACGATGCACTCTATATAGCAAATTGACGGATACATTTTCGGAAGAAATTAAGACTGACCAAATTATCCAACTTAATCATATTCATATTCGAACAAATCCGGGAAGACTACCGTCGTTATATGGGAAATTGAGTGAAGATGGATTCACCATCGTATTAATTAGTGATCATCCAGGCAGTGGATATAATGTCGTTTTCCATTCATGCGCCAACTACAGTTTACCCGAAAACTGCCAAGAAATGATTGCTGCACTACAAATTTATTCAAATAATGTGCCTGTTGCCTCATCTGCAGCTATTTCTGTTCGTGACAATACACTTGGT…
	Onchocerca volvulus	CEH-37	C37E2.5	C37E2.5a	WBGene00239414	OVOC2605	123	4.82e-33	ATGGTGTATGGTTCAGTACCATTTAATCCTTATGCTCATTTATCATACCCTTCCGGTACCACAAATACTGCATCAACCTTCGGTTATTCTCCTATACATCCAATGGCACCAATGGGGATGTTCACCAGCAGTTATTCAAACGGAATAATTCCTCGGAAAAATCGAAGGGAAAGAACAACTTTTAACAGACAGCAGCTCGAGATTCTGGAAAATCTATTTGCTACAACGCATTATCCAGATGTATTTACTAGGGAAAAAATTGCTGAGCAAATACAGTTGCAGGAAAGTCGAATTCAGGTGTGGTTTAAGAATCGGCGTGCCAAACAACGACAACAGGAAAGACAAAAGCCAAAAAGATCACATGCATTTACCGGTGCTAGCTCATCTTCATCATGTAGT…
		HRPA-1	F42A6.7	F42A6.7a	WBGene00239453	OVOC2644	279	1.94e-92	ATGGTGAAGACTGAAGAAAACGGAGATGCGGCCGGTGGAAACCTTGAACCAGAACAATATCGTAAGATGTTTATTGGTGGGCTTACAAGCTCTACCACCGATGAAACCCTCAAAGAATTTTATTCAAAATGGGGTACTTTGGTGGACTGCGTTGTCATGCGTGACCCGGCAACGAAACGATCACGTGGCTTCGGTTTTGTCAGCTTTTCGAAGCAATCCGAGGTAGATGCAGCTATGGCTAATCGACCGCACATTATTGACGGTAAAACTGTCGATCCTAAACGGGCGGTTCCACGCGAACAGTCCCAGCGAAGTGAAGCGAATATCTCTTCTAAGAGACTTTATGTATCTGGTGTAAGGGAAGAACACACGGAGGATATGTTCAAGGAACATTTTGGG…
		HMG-5	F45E4.9	-	-	-	0
		PLP-1	F45E4.2	F45E4.2	WBGene00241597	OVOC4788	150	7.57e-45	ATGTCAGACGGTAGCAGTGGTGATGATCGGCACCCTCCACATGGAGAACAGGAACTTGCAAGCAAAATGCTGCAAGTTCAGAGTAAACGGTTTTATGTTGATGTTAAGCAGAATAACCGAGGTCGTTTTATCAAACTTGCGGAAGTTGGCTTAGGAGGTCGAAAAAGCCGGTTGATACTGTCAATGAGCGCAGCAGTTGCATTTCGTGATCATCTTGATAAATTTGTCAAGTTCTTTGATGGCCTCGCCTCCGGCGAGGAGCCCACTGTGGGTGAAAATGGACAATTGAAATCAGAAATAATTATTCACGAGTCACGCCGATATTATCTTAGTCTAAAAGAAAACCAAAGGGGGCGTTATTTACGTGTTTCTCAAAAAGTTTCTCGAGGCAACTCAGGT…
		MRT-1	F39H2.5	F39H2.5	WBGene00243718	OVOC6909	146	1.95e-37	ATGCCACAATCAGGCGTATTGATCGATGGATTTATCGCGATCGATAAATTCCCGAGAGATTCTGCCATTGAGTATTATTTCCTAACTCATGCACACTCCGATCATTATGGTGCTATTGATAATAAATGGAATAATGGTACTATATACTGCTCACCTATAACAGCTCAGGTTCTCCCAATCGTTACTCATCATTCGAGATCAAAACGTGCTGGAATTAGAAGCCACTTAATTCATCCTCTGAACCTAAATGTTTGGCATCATATGAATGGCTTCTCAGTGATGCTGTTAGATGCAAATCATATCCCTGGTTCTGTTATGTTTCTCTTTGAAGGTGATCGAATATCAGATAGTCGAATTCTTTTTACGGGTGATTTTCGAGCTGATATTCAACTTTATCAA…
		TEBP-1	R06A4.2	R06A4.2	WBGene00245516	OVOC8707	51.2	7.98e-07	TTGAATATGGCTGTTCGAAATACATATACAATGCGCGATGAACGATTGATGTGGGAATACGTTTTTGAGAAACTCCAGACTGGAGATGAGGCAGTTTATAAGCCAAAGGGCTTAAAACTATGGAAAGATTTTGAAGCTACCCAAAAAACTAATAAAACGGCCTCATCGCTCGCAACACATTTTCGTAAAGCAATGTATGATCGAATCGAAGAAGCCAAGTTATCGGTGGAGCAACAGTTATACATCGCAAGTCAGCTCAAAATACCACTATCGAAGCGGCAGCAAATAACGTTAACTTTTTTATGCTTCAGAATCGAATACAAGGCAAATGTTTCAATTATTACAAATAGTTTGGGTATTGTGACCGCATATGAAAAAGAAGGTAAACAATACCTTCCA…
		TEBP-2	T12E12.3	T12E12.3	WBGene00245516	OVOC8707	55.8	2.77e-08	TTGAATATGGCTGTTCGAAATACATATACAATGCGCGATGAACGATTGATGTGGGAATACGTTTTTGAGAAACTCCAGACTGGAGATGAGGCAGTTTATAAGCCAAAGGGCTTAAAACTATGGAAAGATTTTGAAGCTACCCAAAAAACTAATAAAACGGCCTCATCGCTCGCAACACATTTTCGTAAAGCAATGTATGATCGAATCGAAGAAGCCAAGTTATCGGTGGAGCAACAGTTATACATCGCAAGTCAGCTCAAAATACCACTATCGAAGCGGCAGCAAATAACGTTAACTTTTTTATGCTTCAGAATCGAATACAAGGCAAATGTTTCAATTATTACAAATAGTTTGGGTATTGTGACCGCATATGAAAAAGAAGGTAAACAATACCTTCCA…
		POT-1	B0280.10	-	-	-	0
		POT-2	F57C2.3	F57C2.3	WBGene00237639	OVOC830	48.9	4.12e-06	ATGAAACAACAGTCAAGTTATTCATACACAAGTCTGGTCAATCTGAAGAAGTGCAACACAAAAGAAAAGATCCATGTATTTGCTAAAGTTATTGAAGTAAGAAATATCCGGTCGGTTGATATCCTAGAAAATGTGCAGTTAGTCAGTGTTATATATTTGCGGGATTCTAGTGTAAATTCTTTTACACGATGCATTATATATAGCGAAATGACGGATATATTTGCGGAAAGAATTAAAATTGATCAAATCATCCAACTTAATCATGTTCATATTCGAACAAATCCGGGAAGACCGCCATCGTTATATGGAAAATTGAATGTGGATGAATTCGCTATAGCATTAATTAATCACCAATTAGGCAGTGGTATTAATGTCATTTTCCACTCATCTGCAAATTAC…
		POT-3	3R5.1	3R5.1a	WBGene00237639	OVOC830	47.4	9.53e-06	ATGAAACAACAGTCAAGTTATTCATACACAAGTCTGGTCAATCTGAAGAAGTGCAACACAAAAGAAAAGATCCATGTATTTGCTAAAGTTATTGAAGTAAGAAATATCCGGTCGGTTGATATCCTAGAAAATGTGCAGTTAGTCAGTGTTATATATTTGCGGGATTCTAGTGTAAATTCTTTTACACGATGCATTATATATAGCGAAATGACGGATATATTTGCGGAAAGAATTAAAATTGATCAAATCATCCAACTTAATCATGTTCATATTCGAACAAATCCGGGAAGACCGCCATCGTTATATGGAAAATTGAATGTGGATGAATTCGCTATAGCATTAATTAATCACCAATTAGGCAGTGGTATTAATGTCATTTTCCACTCATCTGCAAATTAC…
2	Enoplolaimus lenunculus	CEH-37	C37E2.5	C37E2.5a	QYR23_00682200	QYR23_00682200.t1	86.3	8.95e-19	ATGGGATACGGAGCAGCTCCACCGCCTCGAAAACAACGACGCGAGCGGACAACAGTCACTCGACAACAGTTAGAATTGTTAGAAAATCTTTTCTCTGAAACCAGATTTCCTGATATTTTTATGCGTGAAGATGCTGCTATGAAAATAAACTTGCCAGAATCACGTGTCCAGGTTTGGTTCCAAAATCGCCGAGCAAAAGCGAGACATCAACTAGCAGCATCACAACAAAAGAAATTAAGCAACAACAACAACAGTTGTTCATCGAATTCAGCTACTGGCTCCGGTGGAAACAGTAACAACAGCTCGTCTTCGACAAGTTGCAACGTTACTGGAGCGAATCTTACTCCGCAGACATCAGTTGCATCGCCTTTGATCAGAGCAGCCGGAGGTGCAGATAAC…
		HRPA-1	F42A6.7	F42A6.7a	QYR23_01716700	QYR23_01716700.t1	228	1.46e-73	ATGCCGGGTGCTGAAAATGGAGATAGCTCGTTGGAACCAGAATCGCTGCGTAAGTTGTTTATTGGAGCTCTGACACCAGAAACTGATGAAGACAAATTGAAAGAATTCTATTCACAGTATGGAGAAATAACAGACTCAGTTATTGTCCGCGATCCTGAGACCAAGAAGCCGCGTGGATTTGGATTTATTACATACTCTACAATGGCTGCAGTTGACGAAGCGATGCGAAACCGACCGCATAATATTGACGGCAAGAAGGCAGATCCGAAACGAGCAGTTCCCAAAGAGAAAGCTGGTAGCGTTGAAGCGTCAATACAAGTAAAAAAGTTGTTTGTTGGTGGCATTAAAGATAACCATACTGAAGACATGCTCAAAGAATACTTTTCAGATCATGGGACG…
		HMG-5	F45E4.9	F45E4.9	QYR23_00599900	QYR23_00599900.t1	42.7	6.2e-05	ATGGCTTGTTCTGCTACATTGTATGGTTTTCCTCAAAAAGCAAATATGTTAGCTAAAGTTTGTAGTTTAACCATTTACGATTCTGTGTCAGAGTATGCCTCGGTAACTTCTTCGCCTGGCAAACAATCTCAAACGCTTTCACGAGCTCCCAACGCGTATGCCCTTTACGTCCAGAAGATATTCCCGACCATTGGCGGCAGTGCTGTCGAACGAATGAAACAAATTCCTATTATGTGGCGCAATCTTGATAACACAAAACGAAAGGAGTTTGTTGATCTATCGCAGAAGCTACGAGATAAATATATGGAAAACAAAGAAGCGAATGACGCTGCATACCGCCAACGTCGAGAAAAGAAATTGTCTGTCTTGCTTAACAAAGAGCTGGATAAGATGTACGCT…
		PLP-1	F45E4.2	F45E4.2	QYR23_01671900	QYR23_01671900.t1	137	1.13e-38	ATGATTGACGTTGATGATTCTATTTGCAGTGGAAGTTTGGGCGAGTGTGGGTTGGTTTCGCGTAGCCGTAGCGTGTGCGATGTAAATAAATCTTATTATACTCTTGTTTGGCCATCGTCATCATGTGCCCAAGCGTCAAAAAGTGTATTTGACGTAAGTGGGCGGCGAGAGCAGTCATACCGTCGCAGTGAGAATGGTGGCGCTGGTGGAGGAAGTGGAGCAAACGAAGACGAACTTGCGAGCAAAATGCTTCAAATTCAATCTAAACGGTTCTATCTCGATGTTAAGCAGAATCGTCGAGGCCGATTTATTAAAATGGCTGAGATTGGAGCCGGTGGAAGAAAGACGCGTATTGTGATGGCAATGTCAGCGTCAGCACAGTTTCGGGATTTTCTTACA…
		MRT-1	F39H2.5	F39H2.5	QYR23_01631700	QYR23_01631700.t1	68.9	1.04e-11	ATGAGCACATTTCCTGGTCGCTTGTTGGAATATCCTTTGATCTCGATTGATCGTTTTGATGGCGTTAATCTGTCGTCTTCTGTGTTCTTTTTGTCTCATTGTCATTCGGATCACATGGTCGGACTTGACCAGGAAGAACAATTCGCTGCTGTACTTGAAGAAAAATCAACTTGTCTATACTGTCATGAAATTACGGTAACTTTATTGCTGTCAGACACCCGATATCAGTACCTCGAGCCATATTTGGTAGGTTTACGAGTGTTTAGTCCAGTTACGATTGAATTTGAAGAACAGAGTGTTGAAGTCACGTTATTGCCAGCTGGTCACTGTATTGGATCTGTTATGATGCTGTTTGAAGGTTCTGCTGGTCGAGTGCTGTATACCGGTGATATACGGGTT…
		TEBP-1	R06A4.2	-	-	-	0
		TEBP-2	T12E12.3	-	-	-	0
		POT-1	B0280.10	-	-	-	0
		POT-2	F57C2.3	-	-	-	0
		POT-3	3R5.1	-	-	-	0
1	Trichuris muris	CEH-37	C37E2.5	C37E2.5b	WBGene00287095	TMUE_3000010848	92.8	3.59e-22	ATGGCTTACGCACACCCGCATGGTGCCACCAACGGCGGCTACCTACTGCAGCGTCCGTCTCCCTCAGCGCCCTATTTTGCCGTCAACAATGGCCAGATGAGCCACAACTTACCGTCCGGTGTTATAGCGCAGCCGATATTCCAACCAAACTTGAGCTACCTGACAGGGACAACGCCAAGAAAGCAGCGTAGGGAACGGACAACGTACAGCAGAGCCCAGCTGGACATGCTTGAAGCTCTGTTTGCCAAGACGCGCTATCCGGACATATTTCTGCGCGAGGAGATTGCCATGAAAATCAACTTACCGGAGTCTCGAGTGCAGGTGTGGTTCAAAAATCGACGAGCAAAATGTCGCCAGCAGGCGCAGCAGCGGAATGGAGCCACTCCCGCGGCTGGTGCA…
		HRPA-1	F42A6.7	F42A6.7a	WBGene00285644	TMUE_2000009805	237	1.05e-76	ATGCCCGCGCGAGTTGAAAAGGAGGAGCAAAACCGAAAGATTTTCATTGGCGGCATTACGTTGAAGACCACTGATGATGACCTGAAGGAGTTTTACTCAAAATGGGGCGACATAACTGACGTGGTCGTTATGCGCGATCCTGTAACGAAGCGGTCCAGGGGATTCGGCTTTGTCACCTACGCCGAACCGGACATGGTCAATGCGGCCATGGCGTCTCGCCCCCACGTAATTGACGGAAAGGAAGTTGAACCGAAGCGAGCTATGCCCAAGGATGTGATGAACAAGCCGGAAGCACACGTATCCGTCAAGAAAGTTTACATTAGTGGAATCAAGGACGAGCACACCGAAGAAATGCTTCGTGAATACTTCAGCAAATATGGTTCTGTGGTAGAAGTTGAC…
		HMG-5	F45E4.9	-			0
		PLP-1	F45E4.2	F45E4.9	WBGene00285762	TMUE_3000014524	124	3.61e-34	ATGGCAGACGAACCAACGGCGGACGGAGCCGCTCGGGATGAATTGGAACTGGCATCTCGCATGCTGCAAGTCCAGTCGAAGCGCTTTTACATTGACGTCAAGCAGAACCGTCGGGGACGGTTCATGAAGATTGCGGAGGTCGGCGTCGGCGGTCGCAAAAGCCGCGTTTTCATGTCCGTGAAGGCTGTTAGCGTATTCAAGAATCGCCTGATCGCTATGGAGAACTACTACAAGGAAATGGGTACAAATCAACCAGCGGATGTGGAAGATGGCAAGAAGCAAAATGGCCCCAGTTCACTTCTAAAGTCGGACGTGATCTATCAGGAGAACCGCCGGTACTACTTGGATTTTAAGGAGAATAACCGTGGAAAGTTCCTACGGGTGACCCAAACCGTGTCC…
		MRT-1	F39H2.5	F39H2.5	WBGene00289819	TMUE_3000012071	99.4	4.48e-22	ATGTCCACCTTTAACGGCATCATTGCCGAATATGATTTCATTTCGGTCGATCGTTTTTGCAACCAGGCATTGCAAGCGTCCGCATTCTTCCTTTCTCACTTCCATTCCGATCACACGATTGGTCTGCAAAGCGATAGCTTTTTCGAAAAATTGCGTTTCAGCCGTGCCACCTTGTTTATGCACAAAGCGACCTTTGAATTGCTGCTTTCCGATCAGCATTGTAAAAGATTGAAGCCATATATAAAAAGTTGGGAAACTAACGTGCCATTCTTAGTCTACGCCACAGATGATCAATCTGCCAGATCCGTGACGGTAACGCTGCTTCCAGGAGGTCATTGCTTTGGATCTGTCATGTTCCTGTTTGAAGGTCCGGAGGGTCCTGTCCTCTATACAGGTGAC…
		TEBP-1	R06A4.2	-	-	-	0
		TEBP-2	T12E12.3	-	-	-	0
		POT-1	B0280.10	-	-	-	0
		POT-2	F57C2.3	-	-	-	0
		POT-3	3R5.1	-	-	-	0
	Trichuris trichiura	CEH-37	C37E2.5	C37E2.5c	TTRE9954	TTRE9954_t1	88.6	4.35e-21	ATGTTGATTATGTCAGGTACAGCGCCAAGAAAGCAACGTCGCGAGAGGACAACATACAGCAGAGCTCAGTTGGACATGCTTGAAGCCCTGTTCGCTAAGACTCGCTATCCGGACATTTTTCTACGCGAAGAAATTGCTATGAAAATTAATTTACCAGAATCACGAGTGCAGGTATGGTTCAAGAATCGACGAGCCAAATGCCGTCAGCAAGCGCAGCAACGCACCGGAACAGCTCCCGCGGCTGGTGCAAAGAAGAACGGCAATGGGCAGTCGCAGAAGCAGGATGTTGAGGGCACCCAGAAGGAGCAGACGGATGAAGAGAAGTTCAAAAAGGAAGAGTCGATCAGCATTAACTCTTGTCAATCGGTTGCCAATGGAACTACTGAGAAATCGGACGCT…
		HRPA-1	F42A6.7	F42A6.7a	TTRE5334	TTRE5334_t2	236	2.1e-76	ATGCCTGCTCGAGTTGAAAAAGAGGAACAGAATCGAAAAATCTTCATCGGTGGCATCACGTTGAAGACCACCGACGAAGATTTGAAAGAGTTTTACTCAAAATGGGGTGACATAACCGACGTTGTCGTGATGCGTGATCCTGTTACTAAGCGTTCGCGAGGGTTTGGTTTCGTTACGTACGCCGAACCGGACATGGTGAATGCGGCTATGGCTTCGCGTCCGCACGTCATCGACGGAAAGGAAGTAGAACCAAAGCGTGCAATGCCCAAAGATGTTATGAACAAACCTGAGGCTCACGTTTCGGTTAAAAAGGTTTACATTAGCGGCATCAAGGATGAACACACTGAAGAAATGTTACGAGACTACTTCAGCAAATATGGTTCCGTGGTAGAAGTTGAC…
		HMG-5	F45E4.9	F45E4.9	TTRE2102	TTRE2102_t1	47.4	2.6e-06	ATGTTTACTGCCATGAAAGACTTCTATTTGGGACACGTACGTCTGTTTGCCTCTTTTGCACCCGGCGTTGCGTCGGGTTCGGGAAAGAGCTTTGGCAGATCGTGTGCATACGCGCTGTTTGCGAAAGATTTTGCTGACAGCCCAGAAAGTTTTTCCGAGGACGAAGTCGAAGAGCAAAGAAGACTTATCGACGCAAAAAGGAAAGTGACCATTCTTATGAATCGTTACGGCTATCCTCCTTTGCCATCTCCTAACGCCTATCAGATGTATACAAAGGAATGCTTCGAAAAGACGGGCAAGGGTCAGTCGGTTGCCAATGTTATGAGCCAGTTTGCAAAAGGTTGGAAAACACTTTCCGTTGACGACCGCCAAAAGTTGGAGGAAAAGGTTGCTCACAAA…
		PLP-1	F45E4.2	F45E4.2	TTRE8618	TTRE8618_t1	122	7.95e-34	ATGGCGGACGAATCACCAGCGGAAGGAGTCGTTCGAGATGAAGAGGAGTTAGCTTCTCGTATGCTGCAAATTCAATCGAAGCGTTTTTATATTGACGTCAAGCAAAATCGTCGGGGAAGATTCATGAAAATTGCCGAGGTCGGCGTTGGAGGGCGCAAAAGTCGCGTTTTCATGTCCGTTAAAGCTGTCAGCGAATTCAAGAAACGTCTAATCAACATGGAAAATTACTACAAAGAAATAGGTACAAATCATGAATCGGAAGCTGTTGAAGGCAAAAAGCAAAACGGGCCAAGTTCTCTCCTGAAATCGGACGTGATCTATCAGGAGAACCGTCGATATTATTTGGACTTTAAGGAAAACAGCCGTGGAAAGTTCCTACGGGTTACCCAAACAGTGTCC…
		MRT-1	F39H2.5	F39H2.5	TTRE1393	TTRE1393_t1	94.7	1.41e-20	ATGGCATTTGACGTGTGGACGCACAAGGATCTTAAGTCACGTCTGCGTAAGCGTTCTAGCAAACAGGATGACCAGCTAGGTGCTTCCGTAGAAGCCAAGGCGAAAAGGGTTACGCAACGAAGTATAACTTCATTCATCAAAATAAAAGAGAAGTTTGTTGTTTCAACATCGCTTGATTACAGCGAGTCACTGCAATCGTCGAGCCAGACTTCACCCAAAGATGACGATTTGAATAACGCTAGTCGTCCTCCACCTTTTCCTTCGTCAGATTCAGTGCAAATTACCTCACAGCGGCAAACCCAGTTGACCGCCTTTTTCACATGCTCAGGAGAAATCACTTCTCGCGCGAAATTCCCTGAAGCGAAAAGCAATGACAAGAAAGTCCTGTCTGGATTTACT…
		TEBP-1	R06A4.2	-	-	-	0
		TEBP-2	T12E12.3	-	-	-	0
		POT-1	B0280.10	-	-	-	0
		POT-2	F57C2.3	-	-	-	0
		POT-3	3R5.1	-	-	-	0

### Sheet: Table S2
Table S2. Pairwise structure alignment results of C. elegans and other representative species TBPs TM-align.
Reference protein	Uniprot ID	Protein model	Aligned region	DNA binding domain	Target protein	Uniprot ID	model	Aligned region	DNA binding domain	TM-score
hTRF1	P54274	AF_AFP54274F1	375-432	Myb-like	CEH-37	Q93356	AF_AFQ93356F1	41-100	homeodomain	0.54
					HMG-5	Q94234	AF_AFQ94234F1	30-95	HMG-box	0.37
								132-195	HMG-box	0.34
					PLP-1	Q94230	AF_AFQ94230F1	17-77	PUR domain	0.34
								162-225	PUR domain	0.34
					TEBP-1	O62329	AF_AFO62329F1	359-482	MCD3	0.7
					TEBP-2	Q22429	AF_AFQ22429F1	352-475	MCD3	0.68
CEH-37	Q93356	AF_AFQ93356F1	41-100	homeodomain	hTRF1	P54274	AF_AFP54274F1	375-432	Myb-like	0.53
					hTRF2	Q15554	AF_AFQ15554F1	484-541	Myb-like	0.54
					SpTaz1	P79005	AF_AFP79005F1	556-612	Myb-like	0.54
					ScRAP1	P11938	AF_AFP11938F1	355-415	Myb-like	0.6
								448-579	RAP1 DNA bind	0.63
					TEBP-1	O62329	AF_AFO62329F1	359-482	MCD3	0.57
					TEBP-2	Q22429	AF_AFQ22429F1	352-475	MCD3	0.56

### Sheet: Table S3
Table S3. ceh-37 coding sequence of each strain used for binding assay.
Clade	Species	transcript	gene	CDS	Sequence of homeodomain
V	C. elegans	C37E2.5a.1	C37E2.5	ATGACCAGCTATAGTTACTTCACAATTCCTTCAACTGCCACAACCGGGTTCAATTATCCGGTTCAACCAATGACTATGTTTAGTGGAGCACCATACAATGCAGCAATGATCCCACGGAAGAATCGTCGCGAACGAACCACTTACAGCCGTCAGCAGTTGGAAATTTTAGAGACATTGTTTAACGAAACTCAGTATCCTGATGTATTTGCTCGCGAGAGAGTCGCCGACCAGATTCGTCTTCAAGAAAGTCGAATTCAGGTGTGGTTCAAAAACCGACGTGCAAAGTACCGCCTCCAAGAGAAACAAAAACCAAAAAGAAGCAACGAAAAGAGCCAGGAGCACAAAAGTGAAGATCAACAACAAACAGATGTTTTGGATGGGGAGCCCCTGAAAGGAGGC…	PRKNRRERTTYSRQQLEILETLFNETQYPDVFARERVADQIRLQESRIQVWFKNRRAKYRLQEKQKPKRSNE
V	C. uteleia	CSP31.g24618.t1	CSP31.g24618	ATGACCCAATACGGTGGATTCGCAGCATACGCTCTATCTTCAAGCACAAACCCAGTTCCCTTCAGTTATCCAGTACCGCAGATGACGATGTTCAATGGTACGCCATACAGTGCAGCTATGATTCCGAGAAAGAATCGACGTGAAAGAACGACATACAGTCGCGATCAACTTCAAATTTTGGAGAATTTATTCAATGAGACTCAATATCCAGATGTTTTGGCTCGAGAGAGAGTAGCTGAACAGATCAATTTACAAGAGTCGAGAATTCAGGTATGGTTCAAGAATCGACGAGCAAAGTTCCGCCATCAGGAGAAGCAGAACCCAAAGAAGAAAAATAGTTCAAACCAGCCGTCAGCATCAGCAGATGTAAAACCAAACATGTCATTGGCGTACCAACCA…	PRKNRRERTTYSRDQLQILENLFNETQYPDVLARERVAEQINLQESRIQVWFKNRRAKFRHQEKQNPKKKNS
IV	LJ2400	g42073.t1	-	ATGCAAAACTGCAATTTTTTTAACAACCTATCACAAAATCCAATGGTTTACAATGCTGCACAATTTTATGCTGCAGCAGCGCACCATCATCTGAATCCTGCAACTTCTGCTGCATCACTTGGAGCCCATCATCCACATGCCGCTGCAGTTGCGGCTCAAGCTGCCGTTGCTGCTGCGGGATTTCAAGCAGCTGCAGCAGCATACTCCTCACCCATGGGAAGTGGAATAGTCCCTATGGGAATGTTTCCATCTGCATATGGTACAACAAGTTCAGGGATACCAGCAAGAAAGAATCGTCGAGAACGAACAACTTTCAGTCGAACACAGCTGGAGCTATTAGAAAATTTATTTCAATCTACCAAATATCCCGATGTATTTACAAGAGAAAAAATTGCTGAA…	PARKNRRERTTFSRTQLELLENLFQSTKYPDVFTREKIAEQTNLQESRIQVWFKNRRAKYRQQQKQKPKCDTPTSM
IV	LJ2284	g7523.t1	-	ATGGTCTACAACGCAGCCTTTTATGCTGCTGCCCACCTGAGTCCAGCTACCTCGGCTGCTGCTGCTGCCGCCGTTAACCACGGTCTTGCGGCACAGGCTGTCGCGGCTGCCAATCTCGCGGCTTATTCGAGtcagcatcaccatcaccatcaccaccatccacacaatATCGGGAACGGCCTGCTTCCGATGACCATGTTTCCGTCGACGTATGCGGCGGCAAGTGCCGCGGCTGGTGGTAATGGGGTTTCTTCAGGGCTCCCGGCACGCAAAAACCGACGTGAACGAACTACATTCAGTCGGCAACAATTGGAATTGCTCGAAAACCTATTTGAAACTACGAAGTACCCGGATGTATTTACGCGGGAACGCATTGCTGAACAGACTAATTTACAGGAG…	PARKNRRERTTFSRQQLELLENLFETTKYPDVFTRERIAEQTNLQESRIQVWFKNRRAKYRQQEKQKPKPSPPSSN
IV	LJ2285	g19256.t1	-	ATGGTCTACAACGCGGCGTCGTTCTACGCGGCTGCCCACCTGAGTCCAGCGACGTCGGCTGCCGCTGCCGCCGCCGTGAACCAAGGCCTCGCGGCACAGGCCCTCGCAGCCTACTCGTCCCAGCATCACCATCACCATCACCATCATCCGCATAGTGCTATCGGGAACGGACTCCTGCCAATGACTATGTTTCCGTCGACGTATGCCGCCGCGACGGCAGGAGGGTCTACCAGTGGCGTGAATTCATCAGGGTTGCCGGCACGGAAGAATCGTCGGGAACGGACTACATTCAGTCGGCAACAGTTGGAACTGCTCGAAAACCTATTTGAAACTACGAAGTACCCGGATGTATTCACACGGGAACGAATTGCTGAGCAGACGAATTTACAGGAGTCCAGA…	PARKNRRERTTFSRQQLELLENLFETTKYPDVFTRERIAEQTNLQESRIQVWFKNRRAKFRQQEKQKPKANTPPSN
IV	Strongyloides ratti	SRAE_1000006700	WBGene00256661	ATGGATTATGAAACAGCTGCTTTTGCTGCAGCTTATAGATTACCACAAAGAACTAACAATAGTCAGGTATTTACAACAACTACTACAACAACTTATCATCCTAGAATGGGTAACGTAATGCCAAATTTTGTTTTTACACATAATGGTTATGGAACAGCACCACAAGATATAATTTCAGGTATGTTACCAAGAAAAAGTCGTCGTGAAAGGACAACTTTCAATCGTCAACAACTTCAGATATTAGAAAATCTTTTTTCAACAACTCAATACCCTGATGTCTTTACCAGAGAAAAAATTGCTGAACAAATTCAATTACAGGAAGGAAGAATTCAAGTATGGTTTAAGAATAGACGAGCTAAATATCGTCAAATGATAAAGCAAAAAAATGTCGTTAAAGGA…	PRKSRRERTTFNRQQLQILENLFSTTQYPDVFTREKIAEQIQLQEGRIQVWFKNRRAKYRQMIKQKNVVKGNE

### Sheet: Table S4
Table S4. Quantification of EMSA results and dissociation constants.
		DNA bound fraction (replicate 1)				DNA bound fraction (replicate 2)				DNA bound fraction (replicate 3)
Strain	Protein concentration	TTAGGC	TTAGGT	TTAGAC	TTAGGG	TTAGGC	TTAGGT	TTAGAC	TTAGGG	TTAGGC	TTAGGT	TTAGAC	TTAGGG
C. elegans	0	0	0	0	0	0	0	0	0	0	0	0	0
	5	0.0954833	0.0976456	0.10935	0.000338775	0.0763748	0.123341	0.0658927	0.00835269	0.207441	0.0894998	0.212109	0.05355
	10	0.27124	0.186969	0.233141	0.0381694	0.190133	0.250247	0.191162	0.0378242	0.330074	0.165749	0.289164	0.21911
	20	0.579005	0.43335	0.476964	0.213276	0.396273	0.371783	0.320574	0.11833	0.386358	0.376937	0.411567	0.294151
	40	0.742041	0.584543	0.805241	0.622535	0.744199	0.720275	0.686478	0.371037	0.743811	0.815427	0.806115	0.677787
	80	0.786971	0.857643	0.876978	0.764235	0.77899	0.832043	0.936912	0.786104	0.833962	0.950275	0.971574	0.899012
	160	0.794484	0.859905	0.891612	0.906289	0.78824	0.845952	0.940973	0.883382	0.863619	0.95517	0.975729	0.911727
	Kd	18.1705	25.2068	17.9008	37.3642	24.7773	22.3137	23.6724	50.862	18.348	19.8344	15.274	25.0912
Strain	Protein concentration	TTAGGC	TTAGGT	TTAGAC	TTAGGG	TTAGGC	TTAGGT	TTAGAC	TTAGGG	TTAGGC	TTAGGT	TTAGAC	TTAGGG
C. uteleia	0	0	0	0	0	0	0	0	0	0	0	0	0
	5	0.430007	0.287647	0.271029	0.163618	0.359159	0.164724	0.209228	0.147354	0.334641	0.326774	0.316987	0.118615
	10	0.697947	0.571841	0.496013	0.398313	0.447882	0.28935	0.309318	0.144527	0.492211	0.514596	0.520463	0.281601
	20	0.731873	0.648752	0.630057	0.509105	0.688555	0.551792	0.469178	0.307148	0.776702	0.804939	0.810901	0.716545
	40	0.770821	0.707621	0.731369	0.661904	0.765087	0.70853	0.807799	0.553039	0.795086	0.836314	0.825069	0.816593
	80	0.78064	0.714738	0.804812	0.650861	0.787541	0.726885	0.854193	0.602723	0.813682	0.846742	0.870388	0.855062
	160	0.790943	0.722113	0.872753	0.8212	0.819349	0.779508	0.889635	0.871753	0.799541	0.850216	0.942587	0.868325
	Kd	4.44082	9.67181	10.177	19.3879	8.89503	18.9015	15.5023	37.6323	7.29932	6.48065	6.34586	13.1004
Strain	Protein concentration	TTAGGC	TTAGGT	TTAGAC	TTAGGG	TTAGGC	TTAGGT	TTAGAC	TTAGGG	TTAGGC	TTAGGT	TTAGAC	TTAGGG
LJ2400	0	0	0	0	0	0	0	0	0	0	0	0	0
	2.79154	0.150998	0.00460497	0.017057	0.036245	0.0565715	0.0430686	0.0152323	-0.0120395	0.0976066	0.0244859	0.0612067	-0.00922053
	5.58308	0.31845	0.102849	0.190517	0.0436403	0.119224	0.10498	0.160809	0.0231218	0.234407	0.121063	0.188783	0.0957179
	11.1662	0.444974	0.305867	0.145457	-0.0156162	0.247592	0.279905	0.232343	0.0856023	0.499956	0.297747	0.410654	0.238346
	22.3323	0.745238	0.811995	0.70749	0.294385	0.778797	0.891937	0.661382	0.45498	0.693506	0.914269	0.757217	0.48945
	44.6646	0.766147	0.898122	0.862076	0.532637	0.820413	0.977129	0.87061	0.625499	0.671073	0.832846	0.828725	0.56823
	89.3293	0.784761	0.903332	0.913612	0.623364	0.903279	0.992646	0.904773	0.680352	0.714107	0.86717	0.827738	0.577451
	Kd	9.86328	13.1847	16.0215	54.6711	14.4687	11.2582	15.7171	36.6681	12.7281	12.419	11.9202	34.7743
Strain	Protein concentration	TTAGGC	TTAGGT	TTAGAC	TTAGGG	TTAGGC	TTAGGT	TTAGAC	TTAGGG	TTAGGC	TTAGGT	TTAGAC	TTAGGG
LJ2284	0	0	0	0	0	0	0	0	0	0	0	0	0
	5	0.0815545	0.103731	0.0561746	0.0500877	0.195129	0.110038	0.157213	0.0975261	0.329875	0.180944	0.218593	0.0690054
	10	0.344065	0.18512	0.183599	0.160761	0.297938	0.123221	0.331533	0.156661	0.835102	0.4363	0.397588	0.237097
	20	0.763255	0.762443	0.65223	0.452991	0.589822	0.440286	0.607832	0.354189	0.788855	0.817373	0.75614	0.453106
	40	0.849874	0.865245	0.885176	0.879995	0.768483	0.917282	0.891808	0.696437	0.811594	0.848612	0.88108	0.563848
	80	0.86955	0.874513	0.929536	0.914633	0.774949	0.944721	0.887431	0.732919	0.870876	0.861913	0.906824	0.63014
	160	0.884276	0.886824	0.956963	0.948226	0.808521	0.984766	0.905775	0.748543	0.873068	0.856589	0.926707	0.680178
	Kd	11.593	13.3318	14.6206	18.4581	15.5027	17.4457	12.2438	29.4965	3.72044	8.75031	8.85524	33.8753
Strain	Protein concentration	TTAGGC	TTAGGT	TTAGAC	TTAGGG	TTAGGC	TTAGGT	TTAGAC	TTAGGG	TTAGGC	TTAGGT	TTAGAC	TTAGGG
LJ2285	0	0	0	0	0	0	0	0	0	0	0	0	0
	5	-0.01499	-0.0430078	-0.0116417	-0.0460154	0.25107	0.205225	0.170569	0.153807	0.249613	0.144925	0.310326	0.126354
	10	0.149497	0.0138031	0.0201756	-0.0443482	0.375724	0.33929	0.227663	0.150174	0.768131	0.942592	0.762617	0.78089
	20	0.441581	0.299442	0.21539	0.119955	0.615561	0.615201	0.514726	0.310262	0.780634	0.952062	0.924542	0.798566
	40	0.734419	0.910725	0.811966	0.789528	0.757923	0.873433	0.908714	0.780004	0.809064	0.979343	0.928621	0.808073
	80	0.75402	0.912242	0.893598	0.82592	0.775985	0.887042	0.951499	0.867508	0.827529	0.981051	0.955471	0.808949
	160	0.778867	0.91497	0.928775	0.834758	0.806459	0.901208	0.982629	0.897837	0.862757	0.990051	0.95775	0.82048
	Kd	26.9433	25.1146	28.8094	37.1539	12.9156	11.6348	13.9886	23.0228	5.12545	3.30915	3.50395	6.25176
Strain	Protein concentration	TTAGGC	TTAGGT	TTAGAC	TTAGGG	TTAGGC	TTAGGT	TTAGAC	TTAGGG	TTAGGC	TTAGGT	TTAGAC	TTAGGG
S. ratti	0	0	0	0	0	0	0	0	0	0	0	0	0
	5	0.210658	0.154189	0.0773439	0.0287175	0.0969769	0.0556261	0.0404141	-0.042617	0.0216272	0.0152222	0.0471525	0.0138145
	10	0.5085	0.305704	0.286473	0.169286	0.466967	0.2579	0.152787	0.0547958	0.286853	0.169099	0.19882	0.132199
	20	0.702075	0.812406	0.722616	0.447891	0.656698	0.577527	0.408758	0.159793	0.613783	0.542029	0.510631	0.335212
	40	0.732864	0.912596	0.811353	0.647165	0.699205	0.900542	0.821414	0.643726	0.959812	0.832412	0.825795	0.717107
	80	0.768202	0.95698	0.850032	0.742369	0.702151	0.896315	0.869	0.716544	0.898146	0.881047	0.894332	0.796826
	160	0.7897	0.985814	0.871558	0.881703	0.767045	0.924341	0.862803	0.744095	0.965905	0.877196	0.925308	0.849398
	Kd	10.2804	9.52544	13.5725	26.7723	14.597	14.8305	21.8156	44.6548	13.5159	18.7738	18.025	28.3593

### Sheet: Table S5
Table S5. Results of BLAST analysis of subunits of C. elegans TEBP-POT complex to clade IV nematode protein database.
Query protein/domain	TEBP-1				TEBP-2				POT-1 (isoform a)				POT-1 (isoform b)				POT-1 (isoform c)				POT-2				POT-3 (isoform, a)				POT-3 (isoform, b)
Query sequence	MSSRAKKNKPSRPSFDDELTIWEFIHENTCNMEMFNEVNLDLFKEYLQEHESVFTAEQLYEYYVTTMKATLYKCEMEPEKMLTLYKNLEIEVTPHVEILLEAKFKTVLRVDSNRRLQKFSDFSARPVTCGSVSRKEKVPETIPETLEETVPETVPEPERLQNRMPLDVEISDSFEKAMWNHVSQNAARLTGKFLMTEQFWAELLQSQPNIPIKSAHIVLHHFNEMMLENLWKQAMDPDAKLQILKDLSVPLSYHQRKWILDNDRLDVALSLDGYVVSWDIVRDQPAPRSKILTWTPRTPMRNRSPSLMVFHDDIRPPSPIQVVSDPTSSYFRSRASTDQPGPSSHRSQSANVRETYAPKKIQKREKFTLDDHMCAWKFVHEKIVEAKKEGVQLMPKGIA…				MSTRAKKNKPSEPSFDDELLIWEFIYENTCNMQLFDDVNLDLFKQYLQEHESVFTAEQLYEFYVTRMKATLYKCELEPRKMLTLYKNLEIEMNQHVETLLEARFKTVLRVDSNRCLQKFSEFSAPETIPETLEETVPATAPEPERSRKLVNRMPLDVEISDSFEKLIWNHVYLNADRLTGKIVMAEEFWDQLLQSQPNIPIKSAYIVLHHFNIKMLENLWKQPMDPYAKARLIRDLAVPLSLRQRKWMLDNDRLNLKLSLNGFVEDWDIVPDQPAPRSKILPWRPRTPAGHRDRSPSSPMAHLDNIQPPSPIQVVSNPTLSSELSSRASRDQPGPSRPRSQSANVRETYAPKRIEKRTKFTVDDHVVAWKFIYEKLVEADKEGVQLMPKGIAFWNDFVR…				MQYTYQHIQDLVPGPTPQNFYGKIIFIKKKINQIVVLIKDETQSIYLRVIPKEDQELEFQLRQVVRVHRCKIQSILNSKEGIAQIGLFGCHLIAWSQSGKVDNPVIISSRSWTKSDEDSERLQTLRKLGKSRRKSGRKTSVDTMANKLIERREAMFADTFIKSLFNKIALSRKEHLSRNARELFYHRPGDIVETQNLLEIDDSWFNDENSEQFVQYVLNCTTCHVEYNHVEYAQNNIPTNCRFCQEAMESFHAAFRIRISIETYGVFLTIPLELIKTELDICEDWDSESNIVEEEEKVTRFKKNIQEKVRDASIVHIKGISSLLLIIMLNINSISLVNNITENKRILLQKSNVPSSLQLKILITPFVIVVVRFFGITWIYSGSSCIEEVLNLIDNCSRRR				MESFHAAFRIRISIETYGVFLTIPLELIKTELDICEDWDSESNIVEEEEKVTRFKKNIQEKVRDASIVHIKGISSLLLIIMLNINSISLVNNITENKRILLQKSNVPSSLQLKILITPFVIVVVRFFGITWIYSGSSCIEEVLNLIDNCSRRR				MQYTYQHIQDLVPGPTPQNFYGKIIFIKKKINQIVVLIKLRQVVRVHRCKIQSILNSKEGIAQIGLFGCHLIAWSQSGKVDNPVIISSRSWTKSDEDSERLQTLRKLGKSRRKSGRKTSVDTMANKLIERREAMFADTFIKSLFNKIALSRKEHLSRNARELFYHRPGDIVETQNLLEIDDSWFNDENSEQFVQYVLNCTTCHVEYNHVEYAQNNIPTNCRFCQEAMESFHAAFRIRISIETYGVFLTIPLELIKTELDICEDWDSESNIVEEEEKVTRFKKNIQEKVRDASIVHIKGISSLLLIIMLNINSISLVNNITENKRILLQKSNVPSSLQLKILITPFVIVVVRFFGITWIYSGSSCIEEVLNLIDNCSRRR				MSSFDRRIEAACKFDDERYYKQYHRYFDVLAQVHSVVETINGAQMLRVWRGRKFGPGASAERRERRLFHVTQDSFKRYIVPPNPRIGKAIEENGKELLIEIDVYDDHRDGLKNLNSGDFVAIQNVHAASTRQTEMQVLHGGGASYQRGITTVPVDFEHEAFQNFKKKVEAVLETVAYDENFTEFQQPEEVAENHVDEEPQEEALPRGVVLRTETCDFMDMELDNWPEGPPKTFAEAIARANNSRRPRDPPQ				MFSPLECRLAVACKFQDDRYYKLFHQYFDLLAQVHSVVETMDGLWMLRVWRAQKFGPESIKERRERQLFHVTQFSFKRYIVPPNPRIGKAIEEFGKEYLIEINVYDEHRADLVSLNSGNFVAIQNVHAASTPHREIQILHGGGEAYQRGISTVPVDFEVDAFQNFKRKVESVLENVLYDENFIEFQQPEEVTENRVPEEPQLNIHKDPLPSDLPQ				MFSPLECRLAVACKFQDDRYYKLFHQYFDLLAQVHSVVETMDGLWMLRVWRAQKFGPESIKERRERQLFHVTQFSFKRYIVPPNPRIGKAIEEFGKEYLIEINVYDEHRADLSGNFVAIQNVHAASTPHREIQILHGGGEAYQRGISTVPVDFEVDAFQNFKRKVESVLENVLYDENFIEFQQPEEVTENRVPEEPQLNIHKDPLPSDLPQ
Results	Strain	Bit score	E-value	Tool	Strain	Bit score	E-value	Tool	Strain	Bit score	E-value	Tool	Strain	Bit score	E-value	Tool	Strain	Bit score	E-value	Tool	Strain	Bit score	E-value	Tool	Strain	Bit score	E-value	Tool	Strain	Bit score	E-value	Tool
	Steinernema feltiae prjna353610	44.7	0.013	BLAST+	Acrobeloides nanus prjeb26554	46.6	0.003	BLAST+	None	-	-	-	None	-	-	-	None	-	-	-	Ditylenchus dipsaci prjna498219	40	0.084	BLAST+	None	-	-	-	None	-	-	-
	Bursaphelenchus okinawaensis prjeb40023	42.9	0.044	BLAST+	Steinernema glaseri prjna204943	42.5	0.055	BLAST+
	Acrobeloides nanus prjeb26554	42.9	0.044	BLAST+	LJ2285	43.5	0.000594	DIAMOND
